## Supplementary Table 1 for "*ZATELLITE:* a toolkit to visualize and manipulate human centromeres in live cells using synthetic zinc fingers"

Raw numbers for Figure 2e
sample	cell_genotype	chromosome	n_aneuploid_cells	rel_pct_aneuploid	log2FC
Cen18-ZF	D29	chr6	32	0.929159802	-0.106001354
Cen18-ZF	D29	chr7	39	0.922252011	-0.116767066
Cen6-ZF	D29	chr6	36	1.039538715	0.055943489
Cen6-ZF	D29	chr7	40	0.939678284	-0.089761186
Cen7-ZF	D29	chr6	20	0.889621087	-0.168737109
Cen7-ZF	D29	chr7	28	1.014745308	0.02111767
gRNA18-4	dCas9:mStayGold	chr6	28	1.247116969	0.318596784
gRNA18-4	dCas9:mStayGold	chr7	33	1.195710456	0.25786808
gRNA6-2	dCas9:mStayGold	chr6	73	3.172981878	1.665839282
gRNA6-2	dCas9:mStayGold	chr7	42	1.485254692	0.570710346
gRNA7-1	dCas9:mStayGold	chr6	15	0.688632619	-0.538193574
gRNA7-1	dCas9:mStayGold	chr7	43	1.605898123	0.683380373
gRNA_NC	dCas9:mStayGold	chr6	52	1	0
gRNA_NC	dCas9:mStayGold	chr7	64	1	0
Cen18-ZF	D29	chr18q	106	0.926623699	-0.109944515
Cen6-ZF	D29	chr18q	132	1.146256817	0.196930314
Cen7-ZF	D29	chr18q	78	1.04511651	0.063663783
gRNA18-4	dCas9:mStayGold	chr18q	138	1.848785325	0.886577713
gRNA6-2	dCas9:mStayGold	chr18q	80	1.046603867	0.065715495
gRNA7-1	dCas9:mStayGold	chr18q	70	0.96678235	-0.04873696
gRNA_NC	dCas9:mStayGold	chr18q	173	1	0
