## Supplementary Table 2 for "*ZATELLITE:* a toolkit to visualize and manipulate human centromeres in live cells using synthetic zinc fingers"

Fisher's Exact test results for Figure 2e
chromosome	group	control	pct_aneuploid_group	pct_aneuploid_control	n_group	n_control	fold_change	odds_ratio	ci_low	ci_high	p_adj
chr18q	Cen18-ZF	gNC	18.69	20.16	567	858	0.93	0.91	0.69	1.2	0.94
chr18q	gRNA18-4	gNC	37.3	20.16	370	858	1.85	2.35	1.78	3.11	5.36E-09
chr18q	Cen6-ZF	gNC	23.12	20.16	571	858	1.15	1.19	0.91	1.55	0.648
chr18q	Cen7-ZF	gNC	21.08	20.16	370	858	1.05	1.06	0.77	1.44	0.94
chr18q	gRNA6-2	gNC	21.11	20.16	379	858	1.05	1.06	0.78	1.44	0.94
chr18q	gRNA7-1	gNC	19.5	20.16	359	858	0.97	0.96	0.69	1.32	0.94
chr6	Cen6-ZF	gNC	6.3	6.06	571	858	1.04	1.04	0.65	1.65	0.964
chr6	gRNA6-2	gNC	19.26	6.06	379	858	3.18	3.69	2.49	5.51	2.52E-10
chr6	Cen18-ZF	gNC	5.64	6.06	567	858	0.93	0.93	0.57	1.49	0.94
chr6	Cen7-ZF	gNC	5.41	6.06	370	858	0.89	0.89	0.49	1.54	0.94
chr6	gRNA18-4	gNC	7.57	6.06	370	858	1.25	1.27	0.76	2.09	0.814
chr6	gRNA7-1	gNC	4.18	6.06	359	858	0.69	0.68	0.35	1.24	0.648
chr7	Cen7-ZF	gNC	7.57	7.46	370	858	1.01	1.02	0.62	1.64	1
chr7	gRNA7-1	gNC	11.98	7.46	359	858	1.61	1.69	1.09	2.58	0.0859
chr7	Cen18-ZF	gNC	6.88	7.46	567	858	0.92	0.92	0.59	1.41	0.94
chr7	Cen6-ZF	gNC	7.01	7.46	571	858	0.94	0.93	0.6	1.43	0.94
chr7	gRNA18-4	gNC	8.92	7.46	370	858	1.2	1.21	0.76	1.92	0.94
chr7	gRNA6-2	gNC	11.08	7.46	379	858	1.49	1.55	1	2.37	0.21
