## Supplementary Table 3 for "*ZATELLITE:* a toolkit to visualize and manipulate human centromeres in live cells using synthetic zinc fingers"

Fisher's Exact test results for Figure S2k
chromosome_arm	group	n_group	n_control	pct_aneuploid_group	pct_aneuploid_control	fold_change	odds_ratio	ci_low	ci_high	p_adj
chr18q	Cen18-ZF	567	858	18.69	20.16	0.93	0.91	0.69	1.2	0.852
chr18q	gRNA18-4	370	858	37.3	20.16	1.85	2.35	1.78	3.11	1.79E-08
chr18q	Cen6-ZF	571	858	23.12	20.16	1.15	1.19	0.91	1.55	0.434
chr18q	Cen7-ZF	370	858	21.08	20.16	1.05	1.06	0.77	1.44	0.909
chr18q	gRNA6-2	379	858	21.11	20.16	1.05	1.06	0.78	1.44	0.909
chr18q	gRNA7-1	359	858	19.5	20.16	0.97	0.96	0.69	1.32	0.916
chr6p	Cen6-ZF	571	858	15.41	15.97	0.97	0.96	0.71	1.3	0.916
chr6p	gRNA6-2	379	858	30.08	15.97	1.88	2.26	1.68	3.04	4.00E-07
chr6p	Cen18-ZF	567	858	16.05	15.97	1.01	1.01	0.74	1.36	1
chr6p	Cen7-ZF	370	858	14.86	15.97	0.93	0.92	0.64	1.3	0.909
chr6p	gRNA18-4	370	858	19.73	15.97	1.24	1.29	0.93	1.79	0.389
chr6p	gRNA7-1	359	858	13.37	15.97	0.84	0.81	0.56	1.17	0.587
chr6q	Cen6-ZF	571	858	12.96	9.44	1.37	1.43	1.01	2.02	0.202
chr6q	gRNA6-2	379	858	22.69	9.44	2.4	2.81	1.99	3.98	2.16E-08
chr6q	Cen18-ZF	567	858	10.93	9.44	1.16	1.18	0.82	1.69	0.651
chr6q	Cen7-ZF	370	858	8.65	9.44	0.92	0.91	0.57	1.41	0.909
chr6q	gRNA18-4	370	858	12.7	9.44	1.35	1.4	0.93	2.07	0.386
chr6q	gRNA7-1	359	858	10.86	9.44	1.15	1.17	0.76	1.78	0.769
chr7p	Cen7-ZF	370	858	9.19	9.32	0.99	0.98	0.63	1.52	1
chr7p	gRNA7-1	359	858	13.37	9.32	1.43	1.5	1	2.23	0.202
chr7p	Cen18-ZF	567	858	10.05	9.32	1.08	1.09	0.75	1.58	0.909
chr7p	Cen6-ZF	571	858	12.43	9.32	1.33	1.38	0.97	1.96	0.28
chr7p	gRNA18-4	370	858	11.89	9.32	1.28	1.31	0.87	1.97	0.434
chr7p	gRNA6-2	379	858	11.87	9.32	1.27	1.31	0.87	1.96	0.434
chr7q	Cen7-ZF	370	858	16.22	14.92	1.09	1.1	0.78	1.56	0.907
chr7q	gRNA7-1	359	858	25.07	14.92	1.68	1.91	1.39	2.61	0.000295
chr7q	Cen18-ZF	567	858	14.46	14.92	0.97	0.96	0.7	1.31	0.941
chr7q	Cen6-ZF	571	858	12.96	14.92	0.87	0.85	0.61	1.17	0.589
chr7q	gRNA18-4	370	858	17.57	14.92	1.18	1.22	0.86	1.7	0.571
chr7q	gRNA6-2	379	858	17.94	14.92	1.2	1.25	0.89	1.74	0.434
