## Supplementary Table 4 for "*ZATELLITE:* a toolkit to visualize and manipulate human centromeres in live cells using synthetic zinc fingers"

Raw numbers for Figure 3a
zf_probe	chr	zf_target	mean_hits
Cen1-ZF1c	chr1	chr1	1746.275862
Cen1-ZF1c	chr5	chr1	10.88095238
Cen1-ZF1c	chr16	chr1	1.549019608
Cen1-ZF1c	chr19	chr1	7.385714286
Cen2-ZF2a	chr2	chr2	2602.285714
Cen2-ZF2a	chr8	chr2	10.20238095
Cen2-ZF2a	chr14	chr2	1.058333333
Cen2-ZF2a	chr16	chr2	9.9921875
Cen2-ZF2a	chr18	chr2	1
Cen2-ZF2a	chr22	chr2	1.032786885
Cen3-ZF7a	chr3	chr3	730.9772727
Cen4-ZF4c	chr1	chr4	5.887931034
Cen4-ZF4c	chr4	chr4	1091.568627
Cen4-ZF4c	chr9	chr4	6.379310345
Cen4-ZF4c	chr12	chr4	1.016393443
Cen4-ZF4c	chr14	chr4	18.55
Cen4-ZF4c	chr15	chr4	1.369565217
Cen4-ZF4c	chr20	chr4	1
Cen4-ZF4c	chr22	chr4	3.754716981
Cen4-ZF4c	chrX	chr4	1
Cen5-ZF2b	chr1	chr5	6.277777778
Cen5-ZF2b	chr5	chr5	1705.19
Cen5-ZF2b	chr19	chr5	4.227272727
Cen6-ZF1c	chr3	chr6	95.27272727
Cen6-ZF1c	chr5	chr6	2.02
Cen6-ZF1c	chr6	chr6	2212.588889
Cen6-ZF1c	chr7	chr6	1
Cen6-ZF1c	chr8	chr6	4.016949153
Cen6-ZF1c	chr10	chr6	3.706896552
Cen6-ZF1c	chr11	chr6	1.841666667
Cen6-ZF1c	chr12	chr6	2.221311475
Cen6-ZF1c	chr17	chr6	2.336538462
Cen6-ZF1c	chr19	chr6	1.154545455
Cen6-ZF1c	chr20	chr6	4.854545455
Cen6-ZF1c	chr21	chr6	1
Cen6-ZF1c	chrX	chr6	9.232758621
Cen7-ZF1f	chr1	chr7	3.973214286
Cen7-ZF1f	chr3	chr7	2.175
Cen7-ZF1f	chr5	chr7	1.5
Cen7-ZF1f	chr6	chr7	1
Cen7-ZF1f	chr7	chr7	2719.735849
Cen7-ZF1f	chr10	chr7	1.077586207
Cen7-ZF1f	chr12	chr7	1.016393443
Cen7-ZF1f	chr16	chr7	3.314516129
Cen7-ZF1f	chr17	chr7	1
Cen7-ZF1f	chr19	chr7	1.458333333
Cen8-ZF8b	chr2	chr8	47.85714286
Cen8-ZF8b	chr4	chr8	1
Cen8-ZF8b	chr8	chr8	1530.262712
Cen8-ZF8b	chr9	chr8	8.214285714
Cen8-ZF8b	chr13	chr8	3.092592593
Cen8-ZF8b	chr15	chr8	5.630434783
Cen8-ZF8b	chr16	chr8	1
Cen8-ZF8b	chr18	chr8	8.03030303
Cen8-ZF8b	chr20	chr8	2.145454545
Cen8-ZF8b	chr21	chr8	1.875
Cen9-ZF1a	chr4	chr9	2.413043478
Cen9-ZF1a	chr9	chr9	2627.535714
Cen10-ZF2c	chr10	chr10	1254.913793
Cen11-ZF1b	chr11	chr11	3436.35
Cen13-ZF2b	chr2	chr13	2.968253968
Cen13-ZF2b	chr9	chr13	1
Cen13-ZF2b	chr13	chr13	1666.508197
Cen13-ZF2b	chr14	chr13	2.456140351
Cen13-ZF2b	chr15	chr13	7.710526316
Cen13-ZF2b	chr16	chr13	1.1796875
Cen13-ZF2b	chr18	chr13	2.632352941
Cen13-ZF2b	chr20	chr13	3.275
Cen13-ZF2b	chr21	chr13	1515
Cen13-ZF2b	chr22	chr13	11.7295082
Cen14-ZF4b	chr14	chr14	916.2833333
Cen14-ZF4b	chr22	chr14	133.7672414
Cen15-ZF2c	chr15	chr15	1061.413793
Cen15-ZF2c	chr18	chr15	20.47058824
Cen15-ZF2c	chr20	chr15	1
Cen16-ZF1a	chr16	chr16	969.8125
Cen17-ZF2a	chr1	chr17	420.862069
Cen17-ZF2a	chr2	chr17	2.62295082
Cen17-ZF2a	chr3	chr17	7.761363636
Cen17-ZF2a	chr5	chr17	1.8
Cen17-ZF2a	chr6	chr17	7.8
Cen17-ZF2a	chr7	chr17	1
Cen17-ZF2a	chr8	chr17	14.125
Cen17-ZF2a	chr9	chr17	7.169642857
Cen17-ZF2a	chr11	chr17	14.025
Cen17-ZF2a	chr12	chr17	1.816666667
Cen17-ZF2a	chr13	chr17	3.183333333
Cen17-ZF2a	chr14	chr17	2.142857143
Cen17-ZF2a	chr15	chr17	560.0517241
Cen17-ZF2a	chr16	chr17	1.984375
Cen17-ZF2a	chr17	chr17	2706.163462
Cen17-ZF2a	chr18	chr17	2.75
Cen17-ZF2a	chr19	chr17	3.818181818
Cen17-ZF2a	chr20	chr17	1.480392157
Cen17-ZF2a	chr21	chr17	1.072580645
Cen17-ZF2a	chr22	chr17	3.37037037
Cen17-ZF2a	chrX	chr17	15.23275862
Cen18-ZF1d	chr18	chr18	3534.720588
Cen18-ZF1d	chr22	chr18	2.75
Cen19-ZF1c	chr1	chr19	1.166666667
Cen19-ZF1c	chr16	chr19	3
Cen19-ZF1c	chr19	chr19	1793.4
Cen20-ZF2b	chr2	chr20	1.071428571
Cen20-ZF2b	chr20	chr20	893.9181818
Cen21-ZF1a	chr1	chr21	3
Cen21-ZF1a	chr7	chr21	1
Cen21-ZF1a	chr8	chr21	1
Cen21-ZF1a	chr9	chr21	2.95
Cen21-ZF1a	chr11	chr21	1.916666667
Cen21-ZF1a	chr12	chr21	1.639534884
Cen21-ZF1a	chr13	chr21	636.7786885
Cen21-ZF1a	chr14	chr21	1.083333333
Cen21-ZF1a	chr15	chr21	1
Cen21-ZF1a	chr17	chr21	1.227272727
Cen21-ZF1a	chr19	chr21	1
Cen21-ZF1a	chr21	chr21	649.766129
Cen21-ZF1a	chr22	chr21	4.258333333
Cen22-ZF1a	chr14	chr22	390.5833333
Cen22-ZF1a	chr18	chr22	1.5
Cen22-ZF1a	chr20	chr22	1.06
Cen22-ZF1a	chr22	chr22	1356.786885
CenX-ZF1c	chrX	chrX	1417.715517
