## Supplementary Table 5 for "*ZATELLITE:* a toolkit to visualize and manipulate human centromeres in live cells using synthetic zinc fingers"

Raw numbers for Figure 3c
probe	chromosome	spot_count	n_cells	pc_cells
Cen1-ZF1	chr1	0	144	50.52631579
Cen1-ZF1	chr1	1	86	30.1754386
Cen1-ZF1	chr1	2	51	17.89473684
Cen1-ZF1	chr1	3	4	1.403508772
Cen1-ZF1	chr1	4	0	0
Cen1-ZF1	chr1	5	0	0
Cen1-ZF1	chr1	6	0	0
Cen10-ZF2	chr10	0	155	18.81067961
Cen10-ZF2	chr10	1	99	12.01456311
Cen10-ZF2	chr10	2	513	62.25728155
Cen10-ZF2	chr10	3	32	3.883495146
Cen10-ZF2	chr10	4	21	2.548543689
Cen10-ZF2	chr10	5	1	0.121359223
Cen10-ZF2	chr10	6	3	0.36407767
Cen11-ZF1	chr11	0	60	26.54867257
Cen11-ZF1	chr11	1	87	38.49557522
Cen11-ZF1	chr11	2	70	30.97345133
Cen11-ZF1	chr11	3	8	3.539823009
Cen11-ZF1	chr11	4	1	0.442477876
Cen11-ZF1	chr11	5	0	0
Cen11-ZF1	chr11	6	0	0
Cen13-ZF2	chr13	0	439	33.71735791
Cen13-ZF2	chr13	1	226	17.35791091
Cen13-ZF2	chr13	2	317	24.34715822
Cen13-ZF2	chr13	3	282	21.65898618
Cen13-ZF2	chr13	4	32	2.457757296
Cen13-ZF2	chr13	5	3	0.230414747
Cen13-ZF2	chr13	6	3	0.230414747
Cen14-ZF4	chr14	0	126	18.1294964
Cen14-ZF4	chr14	1	107	15.39568345
Cen14-ZF4	chr14	2	439	63.16546763
Cen14-ZF4	chr14	3	20	2.877697842
Cen14-ZF4	chr14	4	2	0.287769784
Cen14-ZF4	chr14	5	1	0.143884892
Cen14-ZF4	chr14	6	0	0
Cen15-ZF2	chr15	0	30	5.524861878
Cen15-ZF2	chr15	1	56	10.31307551
Cen15-ZF2	chr15	2	440	81.03130755
Cen15-ZF2	chr15	3	14	2.578268877
Cen15-ZF2	chr15	4	3	0.552486188
Cen15-ZF2	chr15	5	0	0
Cen15-ZF2	chr15	6	0	0
Cen16-ZF1	chr16	0	33	7.857142857
Cen16-ZF1	chr16	1	52	12.38095238
Cen16-ZF1	chr16	2	310	73.80952381
Cen16-ZF1	chr16	3	16	3.80952381
Cen16-ZF1	chr16	4	9	2.142857143
Cen16-ZF1	chr16	5	0	0
Cen16-ZF1	chr16	6	0	0
Cen17-ZF2	chr17	0	263	35.92896175
Cen17-ZF2	chr17	1	174	23.7704918
Cen17-ZF2	chr17	2	266	36.33879781
Cen17-ZF2	chr17	3	24	3.278688525
Cen17-ZF2	chr17	4	5	0.683060109
Cen17-ZF2	chr17	5	0	0
Cen17-ZF2	chr17	6	0	0
Cen18-ZF1	chr18	0	13	8.783783784
Cen18-ZF1	chr18	1	23	15.54054054
Cen18-ZF1	chr18	2	47	31.75675676
Cen18-ZF1	chr18	3	31	20.94594595
Cen18-ZF1	chr18	4	16	10.81081081
Cen18-ZF1	chr18	5	13	8.783783784
Cen18-ZF1	chr18	6	5	3.378378378
Cen19-ZF1	chr19	0	9	2.786377709
Cen19-ZF1	chr19	1	84	26.00619195
Cen19-ZF1	chr19	2	212	65.63467492
Cen19-ZF1	chr19	3	16	4.953560372
Cen19-ZF1	chr19	4	2	0.619195046
Cen19-ZF1	chr19	5	0	0
Cen19-ZF1	chr19	6	0	0
Cen2-ZF2	chr2	0	946	53.35589397
Cen2-ZF2	chr2	1	413	23.29385223
Cen2-ZF2	chr2	2	388	21.88381275
Cen2-ZF2	chr2	3	20	1.128031585
Cen2-ZF2	chr2	4	6	0.338409475
Cen2-ZF2	chr2	5	0	0
Cen2-ZF2	chr2	6	0	0
Cen20-ZF2	chr20	0	769	80.94736842
Cen20-ZF2	chr20	1	143	15.05263158
Cen20-ZF2	chr20	2	29	3.052631579
Cen20-ZF2	chr20	3	5	0.526315789
Cen20-ZF2	chr20	4	4	0.421052632
Cen20-ZF2	chr20	5	0	0
Cen20-ZF2	chr20	6	0	0
Cen21-ZF1	chr21	0	53	8.372827804
Cen21-ZF1	chr21	1	59	9.320695103
Cen21-ZF1	chr21	2	105	16.58767773
Cen21-ZF1	chr21	3	177	27.96208531
Cen21-ZF1	chr21	4	142	22.4328594
Cen21-ZF1	chr21	5	77	12.164297
Cen21-ZF1	chr21	6	20	3.159557662
Cen22-ZF1	chr22	0	201	16.48892535
Cen22-ZF1	chr22	1	206	16.89909762
Cen22-ZF1	chr22	2	250	20.50861362
Cen22-ZF1	chr22	3	231	18.94995898
Cen22-ZF1	chr22	4	176	14.43806399
Cen22-ZF1	chr22	5	100	8.203445447
Cen22-ZF1	chr22	6	55	4.511894996
Cen3-ZF7	chr3	0	178	24.79108635
Cen3-ZF7	chr3	1	166	23.11977716
Cen3-ZF7	chr3	2	350	48.74651811
Cen3-ZF7	chr3	3	16	2.228412256
Cen3-ZF7	chr3	4	8	1.114206128
Cen3-ZF7	chr3	5	0	0
Cen3-ZF7	chr3	6	0	0
Cen4-ZF4	chr4	0	77	28
Cen4-ZF4	chr4	1	75	27.27272727
Cen4-ZF4	chr4	2	63	22.90909091
Cen4-ZF4	chr4	3	39	14.18181818
Cen4-ZF4	chr4	4	17	6.181818182
Cen4-ZF4	chr4	5	2	0.727272727
Cen4-ZF4	chr4	6	2	0.727272727
Cen5-ZF2	chr5	0	173	22.94429708
Cen5-ZF2	chr5	1	200	26.52519894
Cen5-ZF2	chr5	2	291	38.59416446
Cen5-ZF2	chr5	3	76	10.0795756
Cen5-ZF2	chr5	4	12	1.591511936
Cen5-ZF2	chr5	5	2	0.265251989
Cen5-ZF2	chr5	6	0	0
Cen6-ZF1	chr6	0	305	33.96436526
Cen6-ZF1	chr6	1	215	23.94209354
Cen6-ZF1	chr6	2	261	29.06458797
Cen6-ZF1	chr6	3	80	8.908685969
Cen6-ZF1	chr6	4	29	3.229398664
Cen6-ZF1	chr6	5	6	0.668151448
Cen6-ZF1	chr6	6	2	0.222717149
Cen7-ZF1	chr7	0	82	11.27922971
Cen7-ZF1	chr7	1	98	13.48005502
Cen7-ZF1	chr7	2	454	62.44841816
Cen7-ZF1	chr7	3	71	9.766162311
Cen7-ZF1	chr7	4	17	2.338376891
Cen7-ZF1	chr7	5	4	0.550206327
Cen7-ZF1	chr7	6	1	0.137551582
Cen8-ZF8	chr8	0	130	47.44525547
Cen8-ZF8	chr8	1	45	16.42335766
Cen8-ZF8	chr8	2	76	27.73722628
Cen8-ZF8	chr8	3	16	5.839416058
Cen8-ZF8	chr8	4	7	2.554744526
Cen8-ZF8	chr8	5	0	0
Cen8-ZF8	chr8	6	0	0
Cen9-ZF1	chr9	0	1053	55.86206897
Cen9-ZF1	chr9	1	316	16.76392573
Cen9-ZF1	chr9	2	484	25.67639257
Cen9-ZF1	chr9	3	20	1.061007958
Cen9-ZF1	chr9	4	11	0.583554377
Cen9-ZF1	chr9	5	1	0.053050398
Cen9-ZF1	chr9	6	0	0
CenX-ZF1	chrX	0	114	41.15523466
CenX-ZF1	chrX	1	141	50.90252708
CenX-ZF1	chrX	2	21	7.581227437
CenX-ZF1	chrX	3	0	0
CenX-ZF1	chrX	4	1	0.36101083
CenX-ZF1	chrX	5	0	0
CenX-ZF1	chrX	6	0	0
