## Supplementary Table 6 for "*ZATELLITE:* a toolkit to visualize and manipulate human centromeres in live cells using synthetic zinc fingers"

### Sheet: Sheet1
Reagent		Supplier	Cat no
Molecular Biology
pcDNA3.1 NT-GFP-TOPO		ThermoFisher	K481001
Q5 High Fidelity Master Mix		NEB	M0492
PrimeSTAR GXL Premix		Takara	R051
Zymoclean Gel DNA Recovery Kit		Zymo Research	D4001
NEBuilder HiFi DNA Assembly Master Mix		NEB	E2621
NEB 5-alpha competent E coli		NEB	C2987
QIAprep Spin Miniprep Kit		QIAGEN	27104
Tapestri Single-Cell DNA Core -20 Kit v3		Mission Bio	MB03-0091
Tapestri Single-Cell DNA Core +4 Kit v3		Mission Bio	MB03-0092
Tapestri Single-Cell DNA Bead Kit v3		Mission Bio	MB03-0093
AMPure XP Reagent		Beckman Coulter	A63880
High Sensitivity D5000 ScreenTape		Agilent	5067-5592
High Sensitivity D5000 Reagents		Agilent	5067-5593
NovaSeq X Plus on a 10B 300 cycles flowcell		Illumina	20085596
Cell culture	Final concentration
DMEM (1X) + GlutaMAX		ThermoFisher	10566016
McCoy’s 5A (Modified) Medium		ThermoFisher	16600082
DMEM, high glucose		ThermoFisher	11965092
Medium 199		ThermoFisher	11150059
FluoroBrite DMEM medium		ThermoFisher	A1896701
GlutaMAX Supplement		ThermoFisher	35050061
Fetal Bovine Serum		Avantor Sciences	97068-085
Penicillin-Streptomycin		ThermoFisher	15140122
Human recombinant EGF		ThermoFisher	PHG0311
Hycrocortisone		Millipore Sigma	H4001
Human recombinant insulin, zinc solution		ThermoFisher	12585014
Transferrin, human		Millipore Sigma	T8158
Sodium selenite
X-tremeGENE 360		Millipore Sigma	XTG360-RO
Lipofectamine 3000		ThermoFisher	L3000001
Puromycin	1μg/ml	ThermoFisher	A1113803
Blasticidin	10μg/ml	ThermoFisher	A1113903
AZ3146		Selleck Chemicals	S2731
Gelatin		Millipore Sigma	ES-006-B
Poly-D-Lysine	10μg/ml	Millipore Sigma	A-003-E
Fibronectin	10μg/ml	Millipore Sigma	33-016-015
TrypLE Express		ThermoFisher	12604013
Glass bottom plates (#1.5H)		CellVis	several
Round-bottom tubes with strainer cap		Corning	352235
Flowmi® cell strainers 40 μm		Millipore Sigma	BAH136800040
Immunofluorescence and FISH
High precision glass coverslips		Thorlabs	CG15CH
20% paraformaldehyde		Electron Microscopy Sciences	15713
Triton X-100		BioRad	1610407
Goat serum		Millipore Sigma	G9023
Bovine Serum Albumin (BSA)		Millipore Sigma	A7906
Tween-20		Crystalgen	300-879-1000
RNAseA		QIAGEN	19101
Hoechst 33342		ThermoFisher	62249
ProLongGold antifade reagent		ThermoFisher	P36930
Click-iTTM Plus EdU Alexa FluorTM 647 Flow Cytometry Assay Kit		ThermoFisher	C10634
Antibodies	Dilution
Anti-phospho-Histone H2A.X (Ser139) IgG1, clone JBW301	1:500	Millipore Sigma	05-636
Anti-CENPB polyclonal IgG	1:200	Abcam	ab25734
Anti-ubH2A-K119 (D27C4) IgG	1:1000	Cell Signaling Tehcnology	8240
Alexa FluorTM 488 Goat anti-Rabbit IgG (H+L)	1:500	ThermoFisher	A-11034
Alexa FluorTM 594 Goat anti-Rabbit IgG (H+L)	1:500	ThermoFisher	A-11012
Alexa FluorTM 647 Goat anti-Mouse IgG (H+L)	1:500	ThermoFisher	A-21235
Fluorescent dyes	Final concentration
JFX554 HaloTag® ligand	100nM	Promega and courtesy of Dr Luke Lavis	HT1030
JF657 HaloTag® ligand	100nM	Courtesy of Dr Luke Lavis	n/a
JFX650 HaloTag® ligand	100nM	Promega and courtesy of Dr Luke Lavis	HT1070
AlexaFluorTM 647 NHS ester		ThermoFisher	A20006
Commercial FISH probes
Chromosome 3 (D3Z1) Alpha Satellite Probe	25 pl/uL	OGT	LPE003G-A
Chromosome 8 Enumeration Probe	25 pl/uL	Empire Genomics	CHR08-10-GR
Chromosome 13/21 (D13Z1/D21Z1) Alpha Satellite Probe	25 pl/uL	OGT	LPE013G-A
Chromosome 14/22 (D14Z1/D22Z1) Alpha Satellite Probe	25 pl/uL	OGT	LPE014G-A
Chromosome 15 (D15Z4) Alpha Satellite Probe	25 pl/uL	OGT	LPE015G-A
Chromosome 16 (D16Z2) Alpha Satellite Probe	25 pl/uL	OGT	LPE016G-A
Chromosome Y (DYZ3) Alpha Satellite Probe	25 pl/uL	OGT	LPE0YcG-A
