## Supplementary Table 7 for "*ZATELLITE:* a toolkit to visualize and manipulate human centromeres in live cells using synthetic zinc fingers"

### Sheet: Sheet1
Cell line	Base medium	Supplement	Final conc.
U2-OS	DMEM (1X) + GlutaMAX	FBS	0.1
		Pen-strep	100 U/ml
HCT116	McCoy's 5A (Modified)	FBS	0.1
		Pen-strep	100 U/ml
hCEC	DMEM:Medium 199 (4:1)	FBS	0.02
		hEGF	5ng/ml
		Hydrocortisone	1μg/ml
		Insulin	10μg/ml
		Transferrin	2μg/ml
		Sodium selenite	5nM
		Pen-strep	100 U/ml
		GlutaMAX	1X
Solution		Component	Final conc.
CSK buffer		HEPES	10 mM
		Sucrose	300 mM
		NaCl	100 mM
		MgCl2	3 mM
		Triton X-100	0.005
